# Integrated single cell analysis shows chronic alcohol drinking disrupts monocyte differentiation in the bone marrow niche

**DOI:** 10.1101/2023.03.29.534727

**Authors:** Sloan A. Lewis, Brianna M Doratt, Qi Qiao, Madison B. Blanton, Kathleen A. Grant, Ilhem Messaoudi

## Abstract

Chronic alcohol drinking rewires circulating monocytes and tissue-resident macrophages towards heightened inflammatory states with compromised anti-microbial defenses. As these effects remain consistent in short-lived monocytes after a 1-month abstinence period it is unclear whether these changes are restricted to the periphery or mediated through alterations in the progenitor niche. To test this hypothesis, we profiled monocytes/macrophages and hematopoietic stem cell progenitors (HSCP) of the bone marrow compartment from rhesus macaques after 12 months of ethanol consumption using a combination of functional assays and single cell genomics. Bone marrow-resident monocytes/macrophages from ethanol-consuming animals exhibited heightened inflammation. Differentiation of HSCP *in vitro* revealed skewing towards monocytes expressing neutrophil-like markers with heightened inflammatory responses to bacterial agonists. Single cell transcriptional analysis of HSCPs showed reduced proliferation but increased inflammatory markers in mature myeloid progenitors. We observed transcriptional signatures associated with increased oxidative and cellular stress as well as oxidative phosphorylation in immature and mature myeloid progenitors. Single cell analysis of the chromatin landscape showed altered drivers of differentiation in monocytes and progenitors. Collectively, these data indicate that chronic ethanol drinking results in remodeling of the transcriptional and epigenetic landscapes of the bone marrow compartment leading to altered functions in the periphery.
