## Supplemental Table 1 for "Integrated single cell analysis shows chronic alcohol drinking disrupts monocyte differentiation in the bone marrow niche"

### Sheet: Sheet1
Supplementary Table 1
MATRR ID	Sex	Drinking Status	Mean Daily ethanol intake (g/kg/day) +/- Standard Deviation	Blood ethanol content (Avg mg%)
10068	F	Control	0	0
10071	F	Control	0	0
10076	F	Control	0	0
10186	F	Control	0	0
10187	F	Control	0	0
10093	M	Control	0	0
10094	M	Control	0	0
10095	M	Control	0	0
10096	M	Control	0	0
10080	F	EtOH	3.3 ± 1.0	41
10070	F	EtOH	3.9 ± 1.0	46
10081	F	EtOH	4.0 ± 1.1	57
10079	F	EtOH	4.0 ± 1.3	65
10078	F	EtOH	5.0 ± 1.4	81
10069	F	EtOH	5.2 ± 1.2	103
10088	M	EtOH	2.9 ± 1.3	74
10091	M	EtOH	3.2 ± 0.9	79
10097	M	EtOH	3.0 ± 0.6	79
10098	M	EtOH	3.3 ± 1.0	98
Supp. Table 1: Summary of samples used in this study. Mean daily ethanol (EtOH) intake reflects the average dose consumed during the period of 12-month self-administration period. Blood for ethanol concentration was taken at 7 hrs into the 22 hr daily session every 5-7 days throughout the 12 consecutive months of alcohol access and analyzed by gas chromatography.
